# Hypoxic injury triggers maladaptive repair in human kidney organoids

**DOI:** 10.1101/2023.10.04.558359

**Authors:** Ana B. Nunez-Nescolarde, Yang Liao, Laura Perlaza-Jiménez, Mehran Piran, Zhengqi Cheng, Chris K. Barlow, Joel R. Steele, Deanna Deveson, Han-Chung Lee, Julie L. M. Moreau, Jinhua Li, Ralf B. Schittenhelm, Christine A Wells, Wei Shi, David J. Nikolic-Paterson, Alexander N. Combes

## Abstract

Acute kidney injury (AKI) is a common clinical disorder linked to high rates of illness and death. Ischemia is a leading cause of AKI, which can result in chronic kidney disease (CKD) through maladaptive repair marked by impaired epithelial regeneration, inflammation, and metabolic dysregulation. There are no targeted therapies for AKI or to prevent progression to CKD and insight into human disease mechanisms remains limited. Here we show that human kidney organoids recapitulate key molecular and metabolic signatures of AKI and maladaptive repair in response to hypoxic injury. Transcriptional, proteomic, and metabolomic profiling revealed tubular injury, cell death, cell cycle arrest and metabolic reprogramming in organoids exposed to hypoxia. Following return to normoxic conditions, injured organoids had increased signatures of TNF and NF-κB signalling pathways and S100A8/9, associated with maladaptive repair. Single cell RNA sequencing localized AKI and maladaptive repair markers including GDF15, MMP7, ICAM1, IL32, SPP1, C3 and CCN1 to injured tubules. Metabolic phenotypes linked to CKD were also evident, including dysregulated gluconeogenesis, altered amino acid metabolism and lipid peroxidation. iPSC-derived macrophages incorporated into organoids displayed a robust activation and inflammatory response to hypoxia. Spatial transcriptomics revealed a shift from a tissue resident-like to inflammatory macrophage states and localized effects on tubular injury and inflammation. This multi-omic analysis defines conserved mechanisms of human ischemic AKI and maladaptive repair, highlighting new opportunities to test therapeutics and model immune-mediated interactions.
