## Supplemental File 4 for "Hypoxic injury triggers maladaptive repair in human kidney organoids"

### Sheet: Pathway Analysis d20N_vs_D20H
	Total Cmpd	Hits	Raw p	—log(p)	Holm adjust	FDR	Impact
Arginine and proline metabolism	38	12	8.01e-16	15.096	5.2e-14	5.2e-14	0.17593
beta-Alanine metabolism	21	7	3e-15	14.523	1.92e-13	9.76e-14	0.27239
Cysteine and methionine metabolism	33	7	2.29e-14	13.641	1.44e-12	4.95e-13	0.22744
Histidine metabolism	16	8	3.3e-14	13.481	2.05e-12	5.37e-13	0.57376
Glycine, serine and threonine metabolism	33	8	1.32e-13	12.878	8.08e-12	1.72e-12	0.36325
Pantothenate and CoA biosynthesis	19	6	6.69e-13	12.174	4.02e-11	7.25e-12	0.23214
Aminoacyl-tRNA biosynthesis	48	9	1.14e-12	11.942	6.74e-11	1.06e-11	0.16667
Arginine biosynthesis	14	5	1.62e-12	11.791	9.38e-11	1.3e-11	0.43148
Pyrimidine metabolism	39	16	1.8e-12	11.744	1.03e-10	1.3e-11	0.50131
Alanine, aspartate and glutamate metabolism	28	12	2.18e-12	11.661	1.22e-10	1.42e-11	0.4928
Pentose phosphate pathway	22	5	6.65e-12	11.177	3.66e-10	3.93e-11	0.20122
Nicotinate and nicotinamide metabolism	15	2	1.68e-11	10.776	9.05e-10	9.08e-11	0
Sphingolipid metabolism	21	7	3.1e-11	10.508	1.65e-09	1.55e-10	0.32658
Lysine degradation	25	8	3.56e-11	10.449	1.85e-09	1.65e-10	0.45071
Fatty acid degradation	39	2	3.98e-11	10.4	2.03e-09	1.72e-10	0.30496
Butanoate metabolism	15	5	4.92e-11	10.308	2.46e-09	2e-10	0.03175
D-Arginine and D-ornithine metabolism	4	4	5.92e-11	10.228	2.9e-09	2.26e-10	0
Taurine and hypotaurine metabolism	8	4	6.74e-10	9.1715	3.23e-08	2.43e-09	0.99999
Pyruvate metabolism	22	3	7.17e-10	9.1447	3.37e-08	2.45e-09	0.21307
Amino sugar and nucleotide sugar metabolism	37	7	7.72e-10	9.1123	3.55e-08	2.46e-09	0.26932
Glycerophospholipid metabolism	36	13	7.94e-10	9.1002	3.57e-08	2.46e-09	0.56008
Inositol phosphate metabolism	30	4	9.93e-10	9.003	4.37e-08	2.93e-09	0.02867
Ascorbate and aldarate metabolism	8	2	1.09e-09	8.9645	4.67e-08	3.07e-09	0.5
Valine, leucine and isoleucine degradation	40	3	1.34e-09	8.8722	5.64e-08	3.63e-09	0.0392
Purine metabolism	65	18	1.77e-09	8.7524	7.25e-08	4.6e-09	0.34343
Valine, leucine and isoleucine biosynthesis	8	3	2.43e-09	8.6138	9.73e-08	6.08e-09	0
Glyoxylate and dicarboxylate metabolism	32	6	3.06e-09	8.5142	1.19e-07	7.37e-09	0.46034
Glycolysis / Gluconeogenesis	26	4	4.65e-09	8.3325	1.77e-07	1.08e-08	0.0419
Tyrosine metabolism	42	4	4.87e-09	8.3125	1.8e-07	1.09e-08	0.16821
Citrate cycle (TCA cycle)	20	5	5.25e-09	8.2798	1.89e-07	1.14e-08	0.21835
Glutathione metabolism	28	6	8.76e-09	8.0576	3.07e-07	1.84e-08	0.38964
Phenylalanine metabolism	10	3	1.03e-08	7.9886	3.49e-07	2.09e-08	0.35714
Starch and sucrose metabolism	18	3	1.29e-08	7.8878	4.27e-07	2.55e-08	0.07823
Selenocompound metabolism	20	1	1.58e-08	7.8008	5.06e-07	3.02e-08	0
Galactose metabolism	27	3	1.63e-08	7.7883	5.06e-07	3.02e-08	0.04116
Tryptophan metabolism	41	5	1.84e-08	7.7358	5.51e-07	3.32e-08	0.23901
Phosphonate and phosphinate metabolism	6	2	2.06e-08	7.6859	5.98e-07	3.62e-08	1
Pentose and glucuronate interconversions	18	6	3.57e-08	7.4469	1e-06	6.11e-08	0.45312
Fructose and mannose metabolism	20	2	1.41e-07	6.8502	3.81e-06	2.35e-07	0.16046
Propanoate metabolism	23	2	4.78e-07	6.3202	1.24e-05	7.77e-07	0.01269
Mannose type O-glycan biosynthesis	17	2	5.96e-07	6.2251	1.49e-05	9.44e-07	0.05992
Riboflavin metabolism	4	2	6.45e-07	6.1906	1.55e-05	9.98e-07	0.5
Ubiquinone and other terpenoid-quinone biosynthesis	9	1	7.58e-07	6.1203	1.74e-05	1.15e-06	0
Phenylalanine, tyrosine and tryptophan biosynthesis	4	2	2.56e-06	5.5921	5.63e-05	3.78e-06	1
D-Glutamine and D-glutamate metabolism	6	3	6.33e-06	5.1989	0.00013283	9.14e-06	0.5
Glycerolipid metabolism	16	5	1.01e-05	4.9951	0.00020229	1.43e-05	0.38785
Steroid biosynthesis	42	1	2.16e-05	4.6654	0.00041058	2.84e-05	0.00344
Fatty acid elongation	39	1	2.18e-05	4.6606	0.00041058	2.84e-05	0.25661
Synthesis and degradation of ketone bodies	5	1	2.18e-05	4.6606	0.00041058	2.84e-05	0
Terpenoid backbone biosynthesis	18	1	2.18e-05	4.6606	0.00041058	2.84e-05	0
Folate biosynthesis	27	1	4.44e-05	4.3525	0.0006662	5.66e-05	0.09111
Ether lipid metabolism	20	2	7.74e-05	4.1112	0.0010837	9.68e-05	0
Primary bile acid biosynthesis	46	2	0.00022106	3.6555	0.0028738	0.00027111	0.04181
Vitamin B6 metabolism	9	2	0.00071885	3.1434	0.0086262	0.00086529	0.56863
Nitrogen metabolism	6	1	0.0011906	2.9242	0.013097	0.0014071	0
Steroid hormone biosynthesis	85	3	0.010572	1.9758	0.10572	0.012271	0.01709
Glycosylphosphatidylinositol (GPI)-anchor biosynthesis	14	1	0.071104	1.1481	0.63993	0.080393	0.00399
Fatty acid biosynthesis	47	5	0.071735	1.1443	0.63993	0.080393	0.00213
Sulfur metabolism	8	1	0.083706	1.0772	0.63993	0.092219	0.21277
Thiamine metabolism	7	2	0.20149	0.69575	1	0.21828	0
Arachidonic acid metabolism	36	1	0.28034	0.55232	1	0.28924	0
Linoleic acid metabolism	5	1	0.28034	0.55232	1	0.28924	0
alpha-Linolenic acid metabolism	13	1	0.28034	0.55232	1	0.28924	0
Phosphatidylinositol signaling system	28	1	0.4169	0.37997	1	0.42341	0.03053
Biosynthesis of unsaturated fatty acids	36	2	0.50975	0.29264	1	0.50975	0

### Sheet: Pathway Analysis d25H_vs25N
	Total Cmpd	Hits	Raw p	—log(p)	Holm adjust	FDR	Impact
Arginine and proline metabolism	38	12	9.71e-12	11.013	6.31e-10	5.03e-10	0.17593
Pyruvate metabolism	22	3	1.55e-11	10.81	9.91e-10	5.03e-10	0.21307
Lysine degradation	25	8	3.1e-11	10.508	1.95e-09	5.75e-10	0.45071
Pentose phosphate pathway	22	5	3.54e-11	10.452	2.19e-09	5.75e-10	0.20122
Glycerophospholipid metabolism	36	13	1.84e-10	9.7341	1.13e-08	2.23e-09	0.56008
Butanoate metabolism	15	5	2.06e-10	9.686	1.24e-08	2.23e-09	0.03175
beta-Alanine metabolism	21	7	7.27e-10	9.1384	4.29e-08	6.51e-09	0.27239
Pantothenate and CoA biosynthesis	19	6	8.01e-10	9.0965	4.64e-08	6.51e-09	0.23214
D-Glutamine and D-glutamate metabolism	6	3	9.09e-10	9.0412	5.18e-08	6.57e-09	0.5
Phosphatidylinositol signaling system	28	1	5.5e-09	8.2595	3.08e-07	3.58e-08	0.03053
Glycolysis / Gluconeogenesis	26	4	6.56e-09	8.1828	3.61e-07	3.88e-08	0.0419
Pyrimidine metabolism	39	16	9.84e-09	8.007	5.31e-07	5.33e-08	0.50131
Steroid hormone biosynthesis	85	3	1.15e-08	7.9397	6.09e-07	5.36e-08	0.01709
Citrate cycle (TCA cycle)	20	5	1.15e-08	7.9377	6.09e-07	5.36e-08	0.21835
Inositol phosphate metabolism	30	4	1.4e-08	7.8541	7.14e-07	6.06e-08	0.02867
Primary bile acid biosynthesis	46	2	1.97e-08	7.7055	9.85e-07	8e-08	0.04181
Arginine biosynthesis	14	5	2.51e-08	7.6005	1.23e-06	9.59e-08	0.43148
Amino sugar and nucleotide sugar metabolism	37	7	2.93e-08	7.5337	1.4e-06	1.06e-07	0.26932
Ether lipid metabolism	20	2	6.78e-08	7.1691	3.18e-06	2.32e-07	0
Glycine, serine and threonine metabolism	33	8	1.07e-07	6.9702	4.93e-06	3.48e-07	0.36325
Steroid biosynthesis	42	1	1.2e-07	6.9224	5.38e-06	3.7e-07	0.00344
Phenylalanine metabolism	10	3	1.76e-07	6.7546	7.74e-06	5.19e-07	0.35714
Pentose and glucuronate interconversions	18	6	1.84e-07	6.7364	7.89e-06	5.19e-07	0.45312
Fructose and mannose metabolism	20	2	2.54e-07	6.5953	1.07e-05	6.88e-07	0.16046
Fatty acid degradation	39	2	3.84e-07	6.416	1.57e-05	9.98e-07	0.30496
Alanine, aspartate and glutamate metabolism	28	12	4.32e-07	6.3644	1.73e-05	1.08e-06	0.4928
Mannose type O-glycan biosynthesis	17	2	1.29e-06	5.888	5.05e-05	3.12e-06	0.05992
Sphingolipid metabolism	21	7	1.37e-06	5.8645	5.19e-05	3.17e-06	0.32658
Valine, leucine and isoleucine degradation	40	3	1.45e-06	5.8388	5.36e-05	3.25e-06	0.0392
Aminoacyl-tRNA biosynthesis	48	9	1.51e-06	5.8212	5.43e-05	3.27e-06	0.16667
Starch and sucrose metabolism	18	3	2.23e-06	5.6522	7.8e-05	4.51e-06	0.07823
Phosphonate and phosphinate metabolism	6	2	2.28e-06	5.6429	7.8e-05	4.51e-06	1
Vitamin B6 metabolism	9	2	2.29e-06	5.6398	7.8e-05	4.51e-06	0.56863
Tyrosine metabolism	42	4	2.6e-06	5.5852	8.32e-05	4.97e-06	0.16821
Fatty acid elongation	39	1	3.23e-06	5.4905	0.00010019	5.68e-06	0.25661
Synthesis and degradation of ketone bodies	5	1	3.23e-06	5.4905	0.00010019	5.68e-06	0
Terpenoid backbone biosynthesis	18	1	3.23e-06	5.4905	0.00010019	5.68e-06	0
Propanoate metabolism	23	2	3.4e-06	5.4691	0.00010019	5.81e-06	0.01269
Glyoxylate and dicarboxylate metabolism	32	6	3.68e-06	5.4336	0.00010019	6.14e-06	0.46034
Purine metabolism	65	18	4.13e-06	5.3845	0.00010726	6.7e-06	0.34343
Glycerolipid metabolism	16	5	5.86e-06	5.2321	0.00014651	9.11e-06	0.38785
Valine, leucine and isoleucine biosynthesis	8	3	5.89e-06	5.23	0.00014651	9.11e-06	0
Arachidonic acid metabolism	36	1	6.32e-06	5.1991	0.00014651	9.13e-06	0
Linoleic acid metabolism	5	1	6.32e-06	5.1991	0.00014651	9.13e-06	0
alpha-Linolenic acid metabolism	13	1	6.32e-06	5.1991	0.00014651	9.13e-06	0
Glycosylphosphatidylinositol (GPI)-anchor biosynthesis	14	1	6.58e-06	5.1817	0.00014651	9.3e-06	0.00399
Cysteine and methionine metabolism	33	7	1.59e-05	4.798	0.00030249	2.2e-05	0.22744
Ascorbate and aldarate metabolism	8	2	1.82e-05	4.7408	0.00032697	2.46e-05	0.5
Glutathione metabolism	28	6	5.85e-05	4.2326	0.00099508	7.76e-05	0.38964
Thiamine metabolism	7	2	6.54e-05	4.1843	0.0010467	8.5e-05	0
Histidine metabolism	16	8	6.94e-05	4.159	0.0010467	8.84e-05	0.57376
Folate biosynthesis	27	1	0.00010745	3.9688	0.0015043	0.00013431	0.09111
Phenylalanine, tyrosine and tryptophan biosynthesis	4	2	0.0001766	3.753	0.0022958	0.00021659	1
Tryptophan metabolism	41	5	0.00020181	3.695	0.0024218	0.00024292	0.23901
Fatty acid biosynthesis	47	5	0.0011446	2.9413	0.012591	0.0013528	0.00213
Riboflavin metabolism	4	2	0.0029229	2.5342	0.029229	0.0033927	0.5
Galactose metabolism	27	3	0.0042679	2.3698	0.038411	0.0048669	0.04116
D-Arginine and D-ornithine metabolism	4	4	0.0045143	2.3454	0.038411	0.0050493	0
Selenocompound metabolism	20	1	0.0045832	2.3388	0.038411	0.0050493	0
Ubiquinone and other terpenoid-quinone biosynthesis	9	1	0.014676	1.8334	0.088053	0.015899	0
Taurine and hypotaurine metabolism	8	4	0.026875	1.5707	0.13437	0.028637	0.99999
Nitrogen metabolism	6	1	0.040034	1.3976	0.16014	0.041971	0
Nicotinate and nicotinamide metabolism	15	2	0.061652	1.2101	0.18496	0.063609	0
Biosynthesis of unsaturated fatty acids	36	2	0.095397	1.0205	0.19079	0.096887	0
Sulfur metabolism	8	1	0.26158	0.5824	0.26158	0.26158	0.21277

### Sheet: Pathway Analysis d20N_vs_d25N
	Total Cmpd	Hits	Raw p	—log(p)	Holm adjust	FDR	Impact
Arginine and proline metabolism	38	12	6.72e-11	10.172	4.37e-09	2.79e-09	0.17593
Glycine, serine and threonine metabolism	33	8	8.59e-11	10.066	5.5e-09	2.79e-09	0.36325
Aminoacyl-tRNA biosynthesis	48	9	1.38e-10	9.8606	8.68e-09	2.99e-09	0.16667
beta-Alanine metabolism	21	7	3.62e-10	9.4419	2.24e-08	5.87e-09	0.27239
Sphingolipid metabolism	21	7	5.03e-10	9.2984	3.07e-08	6.54e-09	0.32658
Pentose phosphate pathway	22	5	5.44e-07	6.2643	3.26e-05	5.89e-06	0.20122
Glyoxylate and dicarboxylate metabolism	32	6	6.82e-07	6.1665	4.02e-05	6.33e-06	0.46034
Primary bile acid biosynthesis	46	2	1.01e-06	5.9961	5.85e-05	8.2e-06	0.04181
Pantothenate and CoA biosynthesis	19	6	2.86e-06	5.5437	0.00016301	2.07e-05	0.23214
Glycerophospholipid metabolism	36	13	5.4e-06	5.2679	0.00030219	3.51e-05	0.56008
Alanine, aspartate and glutamate metabolism	28	12	7.85e-06	5.1053	0.00043158	4.64e-05	0.4928
Selenocompound metabolism	20	1	5.94e-05	4.2265	0.0032057	0.00030017	0
Amino sugar and nucleotide sugar metabolism	37	7	6.04e-05	4.2191	0.0032057	0.00030017	0.26932
Starch and sucrose metabolism	18	3	6.91e-05	4.1603	0.0035949	0.00030017	0.07823
Pyrimidine metabolism	39	16	6.93e-05	4.1595	0.0035949	0.00030017	0.50131
Pentose and glucuronate interconversions	18	6	9.22e-05	4.0352	0.0046113	0.00037132	0.45312
Vitamin B6 metabolism	9	2	9.71e-05	4.0127	0.0047586	0.00037132	0.56863
Phosphonate and phosphinate metabolism	6	2	0.00017415	3.7591	0.0083592	0.00062888	1
Ascorbate and aldarate metabolism	8	2	0.00022511	3.6476	0.01058	0.00077012	0.5
Purine metabolism	65	18	0.00024207	3.6161	0.011135	0.00078674	0.34343
Fructose and mannose metabolism	20	2	0.00037541	3.4255	0.016893	0.001162	0.16046
Inositol phosphate metabolism	30	4	0.00040874	3.3886	0.017984	0.0012076	0.02867
Arachidonic acid metabolism	36	1	0.0005171	3.2864	0.022235	0.0013445	0
Linoleic acid metabolism	5	1	0.0005171	3.2864	0.022235	0.0013445	0
alpha-Linolenic acid metabolism	13	1	0.0005171	3.2864	0.022235	0.0013445	0
Taurine and hypotaurine metabolism	8	4	0.00068516	3.1642	0.027406	0.0017129	0.99999
Steroid hormone biosynthesis	85	3	0.0013044	2.8846	0.050871	0.0029622	0.01709
Ether lipid metabolism	20	2	0.0013159	2.8808	0.050871	0.0029622	0
Glycolysis / Gluconeogenesis	26	4	0.0013348	2.8746	0.050871	0.0029622	0.0419
Propanoate metabolism	23	2	0.0013672	2.8642	0.050871	0.0029622	0.01269
Butanoate metabolism	15	5	0.0014875	2.8275	0.052064	0.003119	0.03175
Histidine metabolism	16	8	0.0016171	2.7913	0.054982	0.0032847	0.57376
Lysine degradation	25	8	0.0026282	2.5803	0.086729	0.0051767	0.45071
Glycerolipid metabolism	16	5	0.0030577	2.5146	0.097845	0.0058455	0.38785
Citrate cycle (TCA cycle)	20	5	0.0035712	2.4472	0.11071	0.0066323	0.21835
Arginine biosynthesis	14	5	0.0040455	2.393	0.12137	0.0073044	0.43148
Pyruvate metabolism	22	3	0.0058923	2.2297	0.17088	0.010351	0.21307
D-Glutamine and D-glutamate metabolism	6	3	0.0065765	2.182	0.18414	0.011249	0.5
Galactose metabolism	27	3	0.0069171	2.1601	0.18676	0.011529	0.04116
Cysteine and methionine metabolism	33	7	0.0072088	2.1421	0.18743	0.011714	0.22744
Steroid biosynthesis	42	1	0.010541	1.9771	0.26352	0.016711	0.00344
Phenylalanine metabolism	10	3	0.017778	1.7501	0.42668	0.027514	0.35714
Nicotinate and nicotinamide metabolism	15	2	0.020461	1.6891	0.4706	0.030351	0
Thiamine metabolism	7	2	0.020545	1.6873	0.4706	0.030351	0
Valine, leucine and isoleucine biosynthesis	8	3	0.032736	1.485	0.68745	0.047285	0
Ubiquinone and other terpenoid-quinone biosynthesis	9	1	0.039215	1.4065	0.78431	0.054331	0
Glutathione metabolism	28	6	0.039595	1.4024	0.78431	0.054331	0.38964
Phenylalanine, tyrosine and tryptophan biosynthesis	4	2	0.040121	1.3966	0.78431	0.054331	1
Tryptophan metabolism	41	5	0.080935	1.0919	1	0.10736	0.23901
Sulfur metabolism	8	1	0.10122	0.99475	1	0.13158	0.21277
Tyrosine metabolism	42	4	0.12249	0.91188	1	0.15612	0.16821
Riboflavin metabolism	4	2	0.1617	0.7913	1	0.20212	0.5
D-Arginine and D-ornithine metabolism	4	4	0.19697	0.7056	1	0.2414	0
Phosphatidylinositol signaling system	28	1	0.20055	0.69779	1	0.2414	0.03053
Fatty acid elongation	39	1	0.23281	0.633	1	0.26549	0.25661
Synthesis and degradation of ketone bodies	5	1	0.23281	0.633	1	0.26549	0
Terpenoid backbone biosynthesis	18	1	0.23281	0.633	1	0.26549	0
Folate biosynthesis	27	1	0.4153	0.38163	1	0.46543	0.09111
Fatty acid degradation	39	2	0.4234	0.37325	1	0.46646	0.30496
Mannose type O-glycan biosynthesis	17	2	0.47161	0.32642	1	0.51091	0.05992
Biosynthesis of unsaturated fatty acids	36	2	0.49037	0.30947	1	0.52253	0
Valine, leucine and isoleucine degradation	40	3	0.59396	0.22624	1	0.61792	0.0392
Fatty acid biosynthesis	47	5	0.59891	0.22264	1	0.61792	0.00213
Nitrogen metabolism	6	1	0.7146	0.14594	1	0.72576	0
Glycosylphosphatidylinositol (GPI)-anchor biosynthesis	14	1	0.94152	0.026172	1	0.94152	0.00399

### Sheet: Pathway Analysis d20H_vs_d25H
	Total Cmpd	Hits	Raw p	—log(p)	Holm adjust	FDR	Impact
Glycerophospholipid metabolism	36	13	2.42e-15	14.615	1.58e-13	1.26e-13	0.56008
Nicotinate and nicotinamide metabolism	15	2	4.38e-15	14.358	2.8e-13	1.26e-13	0
Glycerolipid metabolism	16	5	5.82e-15	14.235	3.67e-13	1.26e-13	0.38785
beta-Alanine metabolism	21	7	1.97e-14	13.705	1.22e-12	3.21e-13	0.27239
Arginine biosynthesis	14	5	3.15e-14	13.502	1.92e-12	4.09e-13	0.43148
Cysteine and methionine metabolism	33	7	4.66e-14	13.331	2.8e-12	5.05e-13	0.22744
Fructose and mannose metabolism	20	2	6.44e-14	13.191	3.8e-12	5.98e-13	0.16046
Arginine and proline metabolism	38	12	7.52e-14	13.124	4.36e-12	6.11e-13	0.17593
Glycine, serine and threonine metabolism	33	8	2.09e-13	12.681	1.19e-11	1.44e-12	0.36325
Pyruvate metabolism	22	3	2.22e-13	12.654	1.24e-11	1.44e-12	0.21307
Sphingolipid metabolism	21	7	4.21e-13	12.376	2.31e-11	2.48e-12	0.32658
Pantothenate and CoA biosynthesis	19	6	5.07e-13	12.295	2.74e-11	2.74e-12	0.23214
Amino sugar and nucleotide sugar metabolism	37	7	5.88e-13	12.231	3.12e-11	2.94e-12	0.26932
Lysine degradation	25	8	7.84e-13	12.106	4.08e-11	3.64e-12	0.45071
Valine, leucine and isoleucine biosynthesis	8	3	1.55e-12	11.81	7.91e-11	6.52e-12	0
Primary bile acid biosynthesis	46	2	1.6e-12	11.795	8.02e-11	6.52e-12	0.04181
Pyrimidine metabolism	39	16	2.57e-12	11.591	1.26e-10	9.42e-12	0.50131
Histidine metabolism	16	8	2.61e-12	11.584	1.26e-10	9.42e-12	0.57376
Pentose phosphate pathway	22	5	3.56e-12	11.449	1.67e-10	1.22e-11	0.20122
Aminoacyl-tRNA biosynthesis	48	9	4.64e-12	11.334	2.13e-10	1.49e-11	0.16667
Valine, leucine and isoleucine degradation	40	3	4.82e-12	11.317	2.17e-10	1.49e-11	0.0392
Glycolysis / Gluconeogenesis	26	4	5.72e-12	11.243	2.52e-10	1.69e-11	0.0419
Pentose and glucuronate interconversions	18	6	6.09e-12	11.216	2.62e-10	1.72e-11	0.45312
Phosphonate and phosphinate metabolism	6	2	1.46e-11	10.836	6.13e-10	3.95e-11	1
Glyoxylate and dicarboxylate metabolism	32	6	1.69e-11	10.772	6.94e-10	4.4e-11	0.46034
Tryptophan metabolism	41	5	2.93e-11	10.533	1.17e-09	7.32e-11	0.23901
Purine metabolism	65	18	6.3e-11	10.2	2.46e-09	1.52e-10	0.34343
Inositol phosphate metabolism	30	4	7.6e-11	10.119	2.89e-09	1.76e-10	0.02867
Steroid hormone biosynthesis	85	3	1.62e-10	9.7917	5.98e-09	3.62e-10	0.01709
Tyrosine metabolism	42	4	6.34e-10	9.1979	2.28e-08	1.37e-09	0.16821
Galactose metabolism	27	3	8.65e-10	9.0628	3.03e-08	1.81e-09	0.04116
Citrate cycle (TCA cycle)	20	5	1.19e-09	8.9235	4.05e-08	2.42e-09	0.21835
D-Glutamine and D-glutamate metabolism	6	3	6.29e-09	8.2013	2.08e-07	1.24e-08	0.5
Alanine, aspartate and glutamate metabolism	28	12	1.74e-08	7.7592	5.57e-07	3.33e-08	0.4928
D-Arginine and D-ornithine metabolism	4	4	3.47e-08	7.4592	1.08e-06	6.45e-08	0
Steroid biosynthesis	42	1	7.7e-08	7.1133	2.31e-06	1.39e-07	0.00344
Starch and sucrose metabolism	18	3	8.65e-08	7.0629	2.51e-06	1.52e-07	0.07823
Glycosylphosphatidylinositol (GPI)-anchor biosynthesis	14	1	8.93e-08	7.049	2.51e-06	1.53e-07	0.00399
Butanoate metabolism	15	5	1.03e-07	6.9875	2.78e-06	1.72e-07	0.03175
Vitamin B6 metabolism	9	2	2.03e-07	6.6932	5.27e-06	3.29e-07	0.56863
Ascorbate and aldarate metabolism	8	2	3.97e-07	6.4013	9.92e-06	6.14e-07	0.5
Ether lipid metabolism	20	2	3.97e-07	6.4013	9.92e-06	6.14e-07	0
Phenylalanine, tyrosine and tryptophan biosynthesis	4	2	4.18e-07	6.3785	9.92e-06	6.32e-07	1
Phenylalanine metabolism	10	3	8.61e-07	6.065	1.89e-05	1.27e-06	0.35714
Taurine and hypotaurine metabolism	8	4	1.35e-06	5.8711	2.83e-05	1.92e-06	0.99999
Phosphatidylinositol signaling system	28	1	1.36e-06	5.8668	2.83e-05	1.92e-06	0.03053
Ubiquinone and other terpenoid-quinone biosynthesis	9	1	2.21e-06	5.6549	4.21e-05	3.06e-06	0
Glutathione metabolism	28	6	2.29e-06	5.6403	4.21e-05	3.1e-06	0.38964
Riboflavin metabolism	4	2	7.27e-06	5.1386	0.00012356	9.64e-06	0.5
Mannose type O-glycan biosynthesis	17	2	1.42e-05	4.8464	0.00022787	1.85e-05	0.05992
Fatty acid degradation	39	2	2.32e-05	4.6343	0.00034819	2.96e-05	0.30496
Propanoate metabolism	23	2	4.23e-05	4.374	0.00059169	5.28e-05	0.01269
Fatty acid elongation	39	1	0.0014589	2.836	0.018966	0.0017241	0.25661
Synthesis and degradation of ketone bodies	5	1	0.0014589	2.836	0.018966	0.0017241	0
Terpenoid backbone biosynthesis	18	1	0.0014589	2.836	0.018966	0.0017241	0
Selenocompound metabolism	20	1	0.001898	2.7217	0.01898	0.0022031	0
Arachidonic acid metabolism	36	1	0.021008	1.6776	0.18907	0.023145	0
Linoleic acid metabolism	5	1	0.021008	1.6776	0.18907	0.023145	0
alpha-Linolenic acid metabolism	13	1	0.021008	1.6776	0.18907	0.023145	0
Thiamine metabolism	7	2	0.026883	1.5705	0.18907	0.029123	0
Fatty acid biosynthesis	47	5	0.11433	0.94182	0.57167	0.12183	0.00213
Biosynthesis of unsaturated fatty acids	36	2	0.22761	0.6428	0.91046	0.23863	0
Nitrogen metabolism	6	1	0.5344	0.27214	1	0.55136	0
Folate biosynthesis	27	1	0.61346	0.21221	1	0.62305	0.09111
Sulfur metabolism	8	1	0.93372	0.029783	1	0.93372	0.21277
