## Supplemental File 8 for "Hypoxic injury triggers maladaptive repair in human kidney organoids"

### Sheet: all cells at the location, Neph
DE genes in comparison "Nephron.iMacs_vs_Nephron.Only" (all cells at the location)
Symbol	EntrezID	log2 FC	AveExpr	t	P.Value	FDR	log2_CPM in Nephron.iMacs	log2_CPM in Nephron.Only
CD163	9332	4.8146503977593	9.16968454114107	10.1454110454045	1.4108222988871e-10	5.36112473577099e-08	11.5046979148037	6.69004751704438
CCR1	1230	3.43329262899306	7.9615945692387	8.42227293680991	6.15549892795672e-09	1.09163969751368e-06	9.6422768939703	6.20898426497724
ITGAX	3687	3.34139003307649	7.78385134184315	8.27683935757887	8.61820813826587e-09	1.09163969751368e-06	9.44761236047107	6.10622232739457
PLA2G7	7941	3.16428193553555	10.4711114130674	6.24876360884377	1.24536507269182e-06	0.000118309681905723	11.993077209723	8.82879527418748
VSIG4	11326	2.35898658156561	6.86441052945328	6.06970231000052	1.97608569327675e-06	0.000136203737205314	8.02539708232838	5.66641050076278
CTSD	1509	1.71979174687059	12.6678634462334	6.03700729557959	2.15058532429444e-06	0.000136203737205314	13.4882558716211	11.7684641247505
CHIT1	1118	3.84528407222422	8.23102302250345	4.989485059392	3.36822250696276e-05	0.00177906039236261	10.0112527203914	6.1659686481672
IL10	3586	1.79203039550254	6.71923136632726	4.94945406555014	3.74539029971076e-05	0.00177906039236261	7.58941136692215	5.79738097141961
GPR34	2857	2.15303550540931	7.25864735584421	4.6967892081947	7.32145578261306e-05	0.00309128133043662	8.41378500332564	6.26074949791632
CMKLR1	1240	2.08910266570891	7.32112008449255	4.56749360602765	0.000103160095101213	0.00392008361384609	8.29859381190365	6.20949114619473
CD68	968	2.32060199043332	8.03036872961711	4.53063106704304	0.000113747412377975	0.00392945606396641	9.17394121709484	6.85333922666152
LAG3	3902	-1.74380120054809	8.40413871946123	-4.2190293966367	0.000259237466068385	0.00820918642549887	7.55027504071035	9.29407624125844
C1QB	713	1.76660083435636	6.76014865923108	4.18144963201104	0.000286212240114012	0.00836620394179419	7.66045478668631	5.89385395232995
FCGR1A	2209	1.90490179205904	7.15185505504811	4.08670801883448	0.000367170725297267	0.00996606254378296	8.20656562607951	6.30166383402046
MPEG1	219972	2.02664435132674	7.28388423302859	3.98333308889382	0.000481421208732696	0.0121960039545616	8.46735295872425	6.44070860739751
CSF1R	1436	1.86690348408105	6.86169735810812	3.95351360506828	0.000520452553984657	0.0123607481571356	7.8596686799037	5.99276519582264
FCGR2A	2212	2.17370299847009	7.74613669037433	3.89413733218024	0.000607676377449498	0.0134659855698016	8.88377986740736	6.71007686893727
NOSIP	51070	-1.28843987618146	9.08233270975244	-3.85820577442327	0.000667282432918087	0.0134659855698016	8.46408498802538	9.75252486420685
CCL3	6348	1.74577387081174	6.57839646214653	3.85475567624593	0.000673299278490079	0.0134659855698016	7.44427306394041	5.69849919312867
TCF7	6932	-1.3181529843227	8.97916994963457	-3.70483091135055	0.000993061606436325	0.0180589371416776	8.30209189778525	9.62024488210795
CTSS	1520	1.51776714315184	6.7867588064793	3.69199835108676	0.00102650087273868	0.0180589371416776	7.42960389519568	5.91183675204383
CTSB	1508	1.50101554381419	9.97004071011701	3.66422870948341	0.00110267662022927	0.0180589371416776	10.7210146135135	9.21999906969933
HAVCR2	84868	1.6545436464567	7.91867856512622	3.66119722430959	0.00111131952064974	0.0180589371416776	8.71287617610559	7.0583325296489
KIT	3815	-1.61235471256175	9.98002283192189	-3.6511077469568	0.00114056445105332	0.0180589371416776	9.18111671354716	10.7934714261089
PTGS1	5742	1.68910970737062	7.61577300656563	3.56915554243593	0.00140763490371692	0.020983459376042	8.40869713581271	6.71958742844208
PAX5	5079	-1.47829559242279	8.89027956640667	-3.5614406716841	0.00143571037836077	0.020983459376042	8.16266308701089	9.64095867943368
LILRB4	11006	-0.6008038418863	5.82971837300038	-3.49670073453378	0.00169380468468806	0.0238387325993134	5.62146934764253	6.22227318952883
ITGAM	3684	1.53307122218254	6.52542903484989	3.45055495683215	0.00190475201597869	0.0258502059311394	7.34067158406815	5.80760036188561
KRAS	3845	-0.407839103510973	13.0411755997248	-3.38502637340016	0.00224864530654035	0.0294650074650114	12.8320111208174	13.2398502243284
CCL13	6357	1.71863433060374	7.16454398403521	3.284106934147	0.00289859707691747	0.0367155629742879	8.08076519767154	6.3621308670678
CTSL	1514	1.7249867651771	9.78275419568112	3.25446921749704	0.00312167945424996	0.0382657481488705	10.6627027272191	8.937715962042
ITGAE	3682	-0.852296886187963	9.49645319887764	-3.20706719664179	0.0035132399809725	0.0417197247740484	9.05155812136741	9.90385500755537
RORC	6097	-0.926919830906727	5.93205445689589	-3.13248003532648	0.00422656535531114	0.048669540455098	5.71213261323937	6.6390524441461
CXCR4	7852	-1.70617684491384	7.79600354983796	-3.10869177016545	0.00448193102639666	0.0494379486526163	6.89521220117018	8.60138904608402
HPGDS	27306	1.58960319287426	7.50074256497199	3.10225814254088	0.00455349527063571	0.0494379486526163	8.41105337277543	6.82145017990117

### Sheet: all cells at the location, GO t
GO terms enriched in Nephron.iMacs_vs_Nephron.Only (all cells at the location)
	Term	Ont	N	Up	Down	P.Up	P.Down
GO:0002478	antigen processing and presentation of exogenous peptide antigen	BP	7	5	0	1.58412489171867e-05	1
GO:0004197	cysteine-type endopeptidase activity	MF	5	4	0	7.06584811894224e-05	1
GO:0008234	cysteine-type peptidase activity	MF	5	4	0	7.06584811894224e-05	1
GO:0019884	antigen processing and presentation of exogenous antigen	BP	9	5	0	8.67678674220086e-05	1
GO:0048002	antigen processing and presentation of peptide antigen	BP	9	5	0	8.67678674220086e-05	1

### Sheet: all cells at the location, KEGG
KEGG pathways enriched in Nephron.iMacs_vs_Nephron.Only (all cells at the location)
	Pathway	N	Up	Down	P.Up	P.Down
hsa04916	Melanogenesis	4	0	3	1	5.21659965511156e-05
hsa04142	Lysosome	9	5	0	8.67678674220086e-05	1

### Sheet: without iMacs, Nephron.iMacs_vs
DE genes in comparison "Nephron.iMacs_vs_Nephron.Only" (without iMacs)
Symbol	EntrezID	log2 FC	AveExpr	t	P.Value	FDR	log2_CPM in Nephron.iMacs	log2_CPM in Nephron.Only
IL10	3586	2.27142345769774	6.63529523168576	6.21180663943551	1.42639492875616e-06	0.000542030072927341	8.07051846383339	5.79909500613565
CDX2	1045	2.10892547959454	6.47845624906629	4.30585017569437	0.000209638971335942	0.0225845301246261	7.9750957320594	5.86617025246486
VSIR	64115	1.57874536450907	6.81259690658877	4.26612292567751	0.000232721328645027	0.0225845301246261	7.66596726285264	6.08722189834358
PTGS1	5742	2.06974611730095	7.70702246403023	4.25801709558783	0.000237731896048696	0.0225845301246261	8.69235912492551	6.62261300762456
CPA3	1359	1.32106105848691	6.51173149188824	3.98532716084171	0.000485445847454005	0.0368938844065044	7.41245707513257	6.09139601664566
CHIT1	1118	2.08846096448422	7.12835374534757	3.88328228599355	0.00063304085052297	0.0400925871997881	8.14335741849063	6.05489645400641
MCEMP1	199675	0.740542381902881	6.05948693362659	3.8135083931147	0.000758532258998293	0.0411774654884788	6.47079501854317	5.73025263664029

### Sheet: without iMacs, GO terms
GO terms enriched in Nephron.iMacs_vs_Nephron.Only (without iMacs)
No enriched GO terms are detected.

### Sheet: without iMacs, KEGG pathways
KEGG pathways enriched in Nephron.iMacs_vs_Nephron.Only (without iMacs)
No enriched KEGG pathways are detected.

### Sheet: only nephrons, Nephron.iMacs_vs
DE genes in comparison "Nephron.iMacs_vs_Nephron.Only" (only nephrons)
Symbol	EntrezID	log2 FC	AveExpr	t	P.Value	FDR	log2_CPM in Nephron.iMacs	log2_CPM in Nephron.Only
TNFRSF17	608	-0.884030322841508	6.91407460247481	-5.63795856552679	1.2262176373541e-05	0.00293304895045927	6.69493859958177	7.57896892242327
SELL	6402	-1.4457793442458	7.02951650174443	-5.53983947085586	1.54370997392593e-05	0.00293304895045927	6.69417252906381	8.1399518733096
TOX	9760	-3.19496427461047	9.62329104936668	-5.21002468680213	3.36927939574608e-05	0.00426775390127836	7.36956648638464	10.5645307609951
CLEC12A	160364	3.92177872254397	7.67772880237752	4.9369826120916	6.4716874616343e-05	0.00614810308855259	10.8418746310134	6.92009590846942
NOD1	10392	-2.38892933883996	9.39611971707573	-4.66685933489436	0.000123995605274579	0.00942366600086804	7.41700417597484	9.8059335148148
ISG15	9636	-2.17385278064288	9.06211921518578	-4.5662719375322	0.000158094897679229	0.0100126768530178	7.31586744203741	9.48972022268028
TNFRSF13C	115650	-2.51744083670625	9.06311528331898	-4.41443140163121	0.000228259315417818	0.0118025439083505	7.28705400416553	9.80449484087178
IRF3	3661	-2.61623083148988	9.77800507954764	-4.37937582916376	0.000248474608596853	0.0118025439083505	7.5879294041326	10.2041602356225
CCL15	6359	-0.837986299525777	6.88542659631696	-4.32828509807182	0.000281192326219839	0.0118725648848376	6.69417252906381	7.53215882858958
KLRC1	3821	3.00732229171305	7.33559727623634	4.2033041917235	0.000380570232476678	0.0125583366176361	9.79233549291065	6.7850132011976
ITGAE	3682	-2.20261712308224	9.14865521672084	-4.18944750949002	0.000393554586893635	0.0125583366176361	7.34887872251378	9.55149584559602
S100B	6285	2.49233634126639	7.34102973967126	4.16712214052854	0.000415411076104817	0.0125583366176361	9.36511609025838	6.87277974899199
KLRD1	3824	-1.131935700583	7.17797649097925	-4.15315274176011	0.000429698924706668	0.0125583366176361	6.7126031256428	7.8445388262258
MX1	4599	-2.43232143171492	9.46392405323582	-4.1226035486215	0.000462675559597118	0.0125583366176361	7.44347155265252	9.87579298436744
CXCL3	2921	-2.46214185727907	7.2357412508641	-4.02945704952625	0.000579611743735394	0.0146834975079633	6.79090437961942	9.25304623689848
ACE2	59272	-0.909352352856406	7.3000618461673	-3.97656792978075	0.000658651386389123	0.0148014880968103	6.71293617471557	7.62228852757197
ID1	3397	-2.29427042850199	9.11087045157675	-3.96428940637462	0.000678482158388937	0.0148014880968103	7.30664509423436	9.60091552273635
ENTPD1	953	-2.2182520758534	8.73368974699396	-3.93504097736908	0.000728141778539779	0.0148014880968103	7.16512189615703	9.38337397201043
KIT	3815	-2.64663599071925	8.91549501151204	-3.92830831428781	0.000740074404840517	0.0148014880968103	7.15868721812367	9.80532320884292
FN1	2335	-2.90802643655788	10.0578392578604	-3.78978434463881	0.00103348742150607	0.0196362610086152	7.68625111125681	10.5942775478147
FABP3	2170	-2.31001967046852	9.6753882775605	-3.75899370536046	0.00111295095468966	0.020139112513432	7.59383651056302	9.90385618103154
PDGFRA	5156	-2.66410735996401	10.0543846439059	-3.72278412035286	0.00121415098278045	0.0209716987934806	7.70133702974691	10.3654443897109
NELL2	4753	2.26300724286358	8.68897850065451	3.68788197446875	0.00132027677534947	0.0218132684622955	10.582050800759	8.31904355789538
TCF7	6932	-1.99751686135651	8.91772113442178	-3.667375862482	0.00138684296590631	0.0219583469601832	7.31472853334783	9.31224539470434
DCN	1634	2.55813577907574	8.78293431224565	3.52143372149737	0.0019660453214305	0.0298838888857436	10.7054363931416	8.14730061406588
CXCL16	58191	-1.75670150040897	8.58403982460685	-3.43670571206299	0.00240519482112073	0.0351528473856107	7.181599956248	8.93830145665697
RNF43	54894	-2.34267418932025	10.8047204721937	-3.38128565487653	0.00274296083595293	0.0386046339874856	9.19587652400005	11.5385507133203
LUM	4060	3.2284660489205	9.12857202310993	3.3457266975352	0.00298363563027651	0.0397724216932651	11.9874401247995	8.758974075879
PDCD1	5133	-0.561706042707199	6.80642314933006	-3.31398100595839	0.003215817724442	0.0397724216932651	6.69417252906381	7.255878571771
NCAM1	4684	-2.41814021200668	9.73809182301813	-3.31263038519962	0.00322607685014329	0.0397724216932651	7.63126456425235	10.049404776259
CTSB	1508	1.45359128018124	9.46292265913488	3.31020337078764	0.00324459229602952	0.0397724216932651	10.7201194804332	9.26652820025197
SOCS2	8835	-2.45628454770977	9.95805965040627	-3.21856492034708	0.00402461601119796	0.0477923151329758	7.81306646985246	10.2693510175622

### Sheet: only nephrons, GO terms
GO terms enriched in Nephron.iMacs_vs_Nephron.Only (only nephrons)
No enriched GO terms are detected.

### Sheet: only nephrons, KEGG pathways
KEGG pathways enriched in Nephron.iMacs_vs_Nephron.Only (only nephrons)
No enriched KEGG pathways are detected.
